# A tissue- and organ-based cell biological atlas of obesity-related human genes and cellular pathways

**DOI:** 10.1101/2020.03.16.993824

**Authors:** Iman Tavassoly, Valentina Barbieri, Coen van Hasselt, Pedro Martinez, Eric A. Sobie, Jens Hansen, Evren Azeloglu, Joseph Goldfarb, Philippe Sanseau, Deepak K Rajpal, Ravi Iyengar

## Abstract

Over the last decades, several features of obesity have been identified at behavioral, physiological, endocrine and genomic levels, and they have revealed the complexity of the disease; obesity results from a combination of genetic predisposition, endocrine disorders, and dysregulation of both food intake and energy expenditure. This complexity makes the development of new therapeutic regimens challenging and bariatric surgery is still the treatment of choice for many obese patients. Given the need for noninvasive therapeutic intervention strategies, we sought to systematically study the biological manifestations of obesity in peripheral organs. We analyzed publicly available datasets of genes, genomic determinants, and levels of obesity-related hormones in the blood, using a combination of methodologies, including graph theory and dynamical modeling, that allow for the integration of different types of datasets. The analysis revealed tissue- and organ-specific metabolic impairments and potential new drug targets. All the data are organized into a tissue/organ-based subcellular-function atlas for human obesity. The data show that the complexity of the obesity arises due to the multiplicity of subcellular processes in different peripheral organs.
