## Supplementary material for "A tissue- and organ-based cell biological atlas of obesity-related human genes and cellular pathways": Supplementary File 5.xlsx

### Sheet: Drugs weight gain (top 50)
Drugs	nreports	pval	risk
fluoxetine and psycholeptics	1314	5.62233e-76	12.54
tiotixene	1151	9.69878e-44	7.98
brexpiprazole	1409	2.55531e-20	7.356
phenelzine	1485	5.55326e-28	7.182
olanzapine	60958	0	6.827
ziprasidone	19268	0	6.192
haloperidol	26909	0	5.923
trifluoperazine	1408	1.05043e-29	5.887
corticotropin	3609	2.42764e-52	5.767
gemtuzumab	3585	2.03597e-45	5.614
perphenazine	2205	9.56535e-41	5.481
orlistat	23565	1.06537e-302	5.442
lorcaserin	2564	9.24992e-30	4.843
nefazodone	2898	1.26526e-39	4.742
pergolide	1064	4.58093e-09	4.695
vitamin a and d in combination	2383	1.06646e-18	4.652
clidinium and psycholeptics	2114	1.13958e-21	4.597
tocilizumab	20929	6.41873e-178	4.527
lurasidone	2743	1.86051e-28	4.373
aripiprazole	57975	0	4.367
thioridazine	1275	7.57119e-13	4.286
risperidone	82864	0	4.237
asenapine	7125	1.70075e-50	4.219
pregabalin	139394	0	4.171
quetiapine	105935	0	4.034
teduglutide	1222	7.33138e-10	4.023
ciclesonide	3380	8.58253e-29	4.019
lovastatin and nicotinic acid	1040	1.01833e-06	3.979
blood transfusion, auxiliary products	1355	4.15195e-07	3.882
paliperidone	31061	7.71844e-116	3.798
deflazacort	2330	3.22346e-16	3.73
iloperidone	1075	4.48763e-07	3.715
liothyronine sodium	5271	4.07191e-39	3.682
flupentixol	1464	6.49434e-11	3.648
metolazone	8038	8.87947e-38	3.577
benzatropine	7595	4.79753e-61	3.526
anastrozole	19624	9.57511e-80	3.452
ruxolitinib	12398	7.26857e-25	3.406
paroxetine	92301	0	3.325
omalizumab	24478	2.14917e-99	3.304
fluphenazine	2075	1.68465e-15	3.289
lithium	27131	7.16517e-172	3.276
zaleplon	2470	1.81909e-13	3.266
pioglitazone	43700	3.95471e-148	3.249
etidronic acid	1490	4.71781e-05	3.225
cloxazolam	1052	1.08775e-06	3.194
dienogest	1049	3.51076e-07	3.141
tiagabine	1602	1.06039e-09	3.112
prasterone	1555	6.83723e-09	3.108
imipramine	4886	3.18417e-22	3.103

### Sheet: Drugs weight loss (top 50)
Drugs	nreports	pval	risk
lomitapide	2623	3.31993e-228	19.875
exenatide	68019	0	16.654
pamidronic acid	16872	0	8.343
flutamide	1183	1.61967e-11	7.816
pramlintide	3205	3.5003e-91	6.923
octreotide	21032	2.82968e-243	6.133
roflumilast	3376	1.03827e-31	5.594
nateglinide	4554	1.92082e-56	5.564
fulvestrant	5850	6.05216e-81	5.507
pioglitazone	43700	0	5.486
metformin and pioglitazone	2067	1.10831e-30	5.458
megestrol	9472	6.25831e-101	5.429
chlorhexidine	7600	9.11037e-111	5.306
potassium acetate	1487	7.51553e-19	5.232
canagliflozin	12809	2.32684e-118	4.809
dapagliflozin	5394	4.32505e-66	4.803
interferon alfacon-1	1200	2.37439e-22	4.782
calcitonin (salmon synthetic)	4436	2.08986e-31	4.712
dosulepin	2019	8.2085e-25	4.684
influenza, inactivated, whole virus	4124	1.40074e-46	4.619
glibenclamide	35497	0	4.397
cyproheptadine	2813	3.38707e-18	4.39
sargramostim	1739	9.91529e-16	4.373
glipizide	42723	0	4.172
glimepiride	46790	0	4.163
empagliflozin	2285	9.49087e-23	4.13
benzylpenicillin	8833	1.95969e-62	4.063
fludrocortisone	4721	3.54077e-35	4.023
repaglinide	8794	3.07494e-46	3.936
mefloquine	1548	9.26073e-17	3.921
boceprevir	10801	2.05919e-95	3.917
peginterferon alfa-2b	34070	0	3.914
primidone	5328	3.66888e-32	3.845
estramustine	1478	4.03753e-05	3.827
nefazodone	2898	3.40417e-30	3.771
teduglutide	1222	3.38549e-10	3.761
tipranavir	2557	1.02721e-13	3.752
exemestane	11836	2.5906e-64	3.708
nizatidine	2923	2.43626e-20	3.685
metformin	253148	0	3.629
teriflunomide	10951	9.20091e-120	3.619
deflazacort	2330	5.777e-18	3.613
ciclesonide	3380	1.81202e-27	3.606
docusate sodium, incl. combinations	3020	8.72216e-21	3.57
betamethasone and antibiotics	1227	8.90724e-09	3.51
blood transfusion, auxiliary products	1355	7.22249e-07	3.497
liraglutide	27509	2.68761e-170	3.495
regorafenib	3529	1.95761e-22	3.479
dolasetron	2171	1.86792e-15	3.453
methylcellulose	1541	9.37029e-09	3.418
